# The arthropod associates of 155 North American cynipid oak galls

**DOI:** 10.1101/2022.04.26.489445

**Authors:** Anna K.G. Ward, Robert W. Busbee, Rachel A. Chen, Charles K. Davis, Amanda L. Driscoe, Scott P. Egan, Bailey A.R. Goldberg, Glen Ray Hood, Dylan G. Jones, Adam J. Kranz, Shannon A. Meadely Dunphy, Alyson K. Milks, James R. Ott, Kirsten M. Prior, Sofia I. Sheikh, Shih-An Shzu, Kelly L. Weinersmith, Linyi Zhang, Y. Miles Zhang, Andrew A. Forbes

## Abstract

The identities of most arthropod associates of cynipid-induced oak galls in the western Palearctic are generally known. However, a comprehensive accounting of associates has been performed for only a small number of the galls induced by the estimated 700 species of cynipid gall wasp in the Nearctic. This gap in knowledge stymies many potential studies of diversity, coevolution, and community ecology, for which oak gall systems are otherwise ideal models. We report rearing records of insects and other arthropods from more than 527,306 individual galls representing 201 different oak gall types collected from 32 oak tree species in North America. Of the 201 gall types collected, 155 produced one or more animals. A total of 151,075 animals were found in association with these 155 gall types, and of these 61,044 (40.4%) were gall wasps while 90,031 (59.6%) were other arthropods. We identified all animals to superfamily, family, or, where possible, to genus. We provide raw numbers and summaries of collections, alongside notes on natural history, ecology, and previously published associations for each taxon. For eight common gall-associated genera (*Synergus*, *Ceroptres*, *Euceroptres*, *Ormyrus*, *Torymus*, *Eurytoma*, *Sycophila*, and *Euderus*), we also connect rearing records to gall wasp phylogeny, geography, and ecology - including host tree and gall location (host organ), and their co-occurrence with other insect genera. Though the diversity of gall wasps and the large size of these communities is such that many Nearctic oak gall-associated insects still remain undescribed, this large collection and identification effort should facilitate the testing of new and varied ecological and evolutionary hypotheses in Nearctic oak galls.
