## Supplemental Table 2 for "The arthropod associates of 155 North American cynipid oak galls"

### Sheet: Suppl. Table 2. cooccurstats
Supplemental Table 2. Summary statistics from a probabilistic co-occurrence analysis implemented in the co-occur package (Veech 2013) for the 47 gall types from which we reared more than 100 non-gall wasp insects.
	sp1	sp2	sp1_inc	sp2_inc	obs_cooccur	prob_cooccur	exp_cooccur	p_lt	p_gt	sp1_name	sp2_name
1	1	2	29	19	7	0.26	12	0.00262	0.99971	Synergus	Ceroptres
2	1	3	29	5	0	0.069	3.2	0.00451	1	Synergus	Euceroptres
3	1	4	29	36	22	0.493	22.7	0.45024	0.81012	Synergus	Ormyrus
4	1	5	29	29	21	0.397	18.3	0.97884	0.0808	Synergus	Torymus
5	1	6	29	38	24	0.521	24	0.6752	0.63428	Synergus	Sycophila
6	1	7	29	36	23	0.493	22.7	0.72759	0.54976	Synergus	Eurytoma
7	1	8	29	7	2	0.096	4.4	0.05401	0.99293	Synergus	Euderus
8	2	3	19	5	5	0.045	2.1	1	0.00848	Ceroptres	Euceroptres
9	2	4	19	36	17	0.323	14.9	0.97608	0.11705	Ceroptres	Ormyrus
10	2	5	19	29	6	0.26	12	0.00029	0.99998	Ceroptres	Torymus
11	2	6	19	38	16	0.341	15.7	0.73284	0.56696	Ceroptres	Sycophila
12	2	7	19	36	15	0.323	14.9	0.67186	0.6096	Ceroptres	Eurytoma
13	2	8	19	7	6	0.063	2.9	0.99906	0.01463	Ceroptres	Euderus
14	3	4	5	36	5	0.085	3.9	1	0.27503	Euceroptres	Ormyrus
15	3	5	5	29	2	0.069	3.2	0.25627	0.94513	Euceroptres	Torymus
16	3	6	5	38	5	0.09	4.1	1	0.36618	Euceroptres	Sycophila
17	3	7	5	36	5	0.085	3.9	1	0.27503	Euceroptres	Eurytoma
18	3	8	5	7	4	0.017	0.8	0.99998	0.00101	Euceroptres	Euderus
19	4	5	36	29	23	0.493	22.7	0.72759	0.54976	Ormyrus	Torymus
20	4	6	36	38	31	0.647	29.7	0.94517	0.2282	Ormyrus	Sycophila
21	4	7	36	36	32	0.612	28.2	0.99978	0.00325	Ormyrus	Eurytoma
22	4	8	36	7	7	0.119	5.5	1	0.15596	Ormyrus	Euderus
23	5	6	29	38	24	0.521	24	0.6752	0.63428	Torymus	Sycophila
24	5	7	29	36	26	0.493	22.7	0.9974	0.02003	Torymus	Eurytoma
25	5	8	29	7	2	0.096	4.4	0.05401	0.99293	Torymus	Euderus
26	6	7	38	36	31	0.647	29.7	0.94517	0.2282	Sycophila	Eurytoma
27	6	8	38	7	7	0.126	5.8	1	0.23578	Sycophila	Euderus
28	7	8	36	7	7	0.119	5.5	1	0.15596	Eurytoma	Euderus
