## Supplemental Table 1 for "The arthropod associates of 155 North American cynipid oak galls"

### Sheet: Sheet1
Supplemental Figure 1. Summary of all gall collections. "Lab code" refer to an numerical or alphabetical code used as a shorthand for gall types in working groups. "Galler" indicates the species of cynipid wasp (if known) that induced the gall. Some galls are identified using their placeholder name from Gallformers.com as of 04/26/2022 and these are indicated with "(Gallformers)". Some other gall…
Lab Code	Galler	Sex/Asex	States / Provinces	Floristic Region	Tree Species	Tree section(s)	Tissue Galled	Size	# of Collections	# galls Collected (min)	Total Animals	Total Non-Galler Animals	Gallers	Synergus	Ceroptres	Euceroptres	Ormyrus	Torymus	Sycophila	Eurytoma	Euderus	Eulophidae (excluding Euderus)	Eupelmidae	Ichneumonoidea (Braconidae and Ichneumonidae)	Pteromalidae	Bethyliidae	Bootanomyia	Ceraphronoidea	Chalcididae	Crabronidae	Encyrtidae	Eumeninae	Formicidae	Platygastridae	Trichogrammatidae	Coleoptera	Forficula (Dermaptera)	Cecidomyiinae (Diptera)	Other Diptera	Aphididae (Hemiptera)	Other Hemiptera	Lepidoptera	Neuroptera	Psocodea	Thysanoptera	Acari	Araneae	Pseudoscorpiones	Chilopoda
2	Acraspis erinacei	Asex	IA KY TN OH WI NY IL MO	ENM	Q. alba, Q. muehlenbergii	Quercus	Leaf	Medium	45	569	691	676	15	379			27	14	44	197		1	1													2		2					1		6	2
1 / 194	Acraspis macrocarpae	Asex	IA KS IL KY WI AZ	ENM	Q. macrocarpa, Q. gambelii	Quercus	Leaf	Small	46	3264	370	307	63	153	16		19		20	65		1	1		25											2				3					1	1
3	Acraspis pezomachoides	Asex	IA MO KY TN PA OH IL NC	ENM	Q. alba	Quercus	Leaf	Medium	20	121	97	73	24	31	1		4		6	19		3	6															1							2
80	Acraspis prinoides	Asex	IL KY KS TN	ENM	Q. muehlenbergii, Q. prinoides	Quercus	Leaf	Medium	6	22	3	2	1				2
105	Acraspis quercushirta	Asex	PA TN	ENM	Q. prinus	Quercus	Leaf	Medium	2	8	0	0	0
4	Acraspis villosa	Asex	IA IL KY KS	ENM	Q. macrocarpa	Quercus	Leaf	Medium	15	95	27	21	6	3	1		3																			14
46	Amphibolips confluenta		IA	ENM	Q. velutina, Q. marilandica, Q. rubra	Lobatae	Petiole/Leaf	Large	6	33	52	49	3					2		3		3											28			1						3		9
111	Amphibolips cookii		IA IL PA	ENM	Q. rubra	Lobatae	Bud	Medium	7	39	148	147	1	41				2		16		83	2		1																	2
109	Amphibolips globulus	Sex	KY TN	ENM	Q. falcata	Lobatae	Bud	Medium	3	11	28	27	1						1	1		25
63	Amphibolips globus		MI OH	ENM	Q. palustris, Q. rubra	Lobatae	Bud	Medium	3	4	21	21	0									21
115	Amphibolips murata		TX	ENM	Q. marilandica	Lobatae	Bud/Stem	Medium	2	5	4	4	0									4
50	Amphibolips nubilipennis		IA MO TX	ENM	Q. velutina, Q. marilandica, Q. rubra, Q. falcata, Q. imbricaria	Lobatae	Leaf	Medium	9	29	126	125	1	1				5	1	1		117
86	Amphibolips quercusinanis		IA OH MO	ENM	Q. velutina, Q. rubra	Lobatae	Leaf	Large	16	77	52	36	16	3			2	23		2		2														1	2												1
108 / 110	Amphibolips quercusjuglans	Asex	OH PA TN	ENM	Q. velutina, Q. palustris, Q. rubra, Q. falcata	Lobatae	Acorn	Large	6	100	677	663	14	14			1	2		215		428	1		2
45 / 166	Amphibolips quercusostensackenii	Sex	IA MI MO ME	ENM	Q. velutina, Q. palustris, Q. rubra, Q. coccinea, Q. imbricaria, Q. falcata	Lobatae	Leaf	Medium	38	324	208	119	89	21			14	38		8		11	5													2		19									1
142	Amphibolips quercuspomiformis	Sex	CA	CA	Q. agrifolia	Quercus	Leaf	Medium	1	4	0	0	0
94	Amphibolips quercusrugosa		IA MO	ENM	Q. palustris, Q. imbricaria	Lobatae	Leaf	Small	2	6	1	1	0				1
119	Andricus aciculatus		TX	ENM	Q. stellata	Quercus	Stem	Medium	3	5	16	16	0									8														7									1
140	Andricus atrimentus	Asex	CA	CA	Q. douglasii	Quercus	Leaf	Small	1	3	0	0	0
150	Andricus bakkeri	Asex	CA	CA	Q. berberidifolia	Quercus	Leaf	Small	3	110	12	9	3				1					1			3						1					3
66	Andricus biconicus		KY MO	ENM	Q. stellata	Quercus	Petiole	Medium	3	1102	10	8	2	5			2			1
139	Andricus brunneus		CA	CA	Q. berberidifolia, Q. lobata	Quercus	Leaf	Small	2	12	3	2	1					1		1
185 / 187 / 236	Andricus caepula		AZ, NM	MCA	Q. turbinella	Quercus	Leaf	Medium	3	18	2	0	2
30	Andricus chinquapin		IA MO	ENM	Q. macrocarpa, Q. muehlenbergii, Q. bicolor, Q. alba	Quercus	Leaf	Small	23	392	131	89	42				5	2				32	16		34
129	Andricus chrysolepidicola	Asex	CA	CA	Q. lobata	Quercus	Stem	Large	2	26	0	0	0
137	Andricus confertus		CA	CA	Q. lobata	Quercus	Leaf	Medium	2	46	0	0	0
AC	Andricus coortus	Asex?	CA, OR, WA	CA	Q. garryana	Quercus	Petiole	Medium	13	2982	170	123	48	29			5	24	31	1		5	26	1
5	Andricus dimorphus		IA KY PA IL NY MO TN KS	ENM	Q. macrocarpa, Q. muehlenbergii, Q. prinoides, Q. alba	Quercus	Leaf	Small	30	2325	63	63	0	6	18		7			21		7														1									3
7	Andricus foliaformis	Sex	IA	ENM	Q. macrocarpa	Quercus	Leaf	Large	11	261	190	181	9		14	24	5	3	4	85		10	5		18											1					2		3		1	6
134	Andricus gigas	Asex	CA	CA	Q. douglasii, Q. cornelius-mulleri	Quercus	Leaf	Small	3	50	5	5	0					1																												4
8	Andricus ignotus	Asex	IA	ENM	Q. macrocarpa, Q. bicolor, Q. alba	Quercus	Leaf	Small	13	50	315	252	63	155	8		3		36	16		26	6															1							1
57	Andricus incertus		IA	ENM	Q. bicolor	Quercus	Acorn	Medium	15	223	12	12	0		6				3																						1			1	1
124, AKA	Andricus kingi	Asex	CA, OR	CA	Q. garryana	Quercus	Leaf	Small	6	738	7	7	0	4								3
AKG	Andricus kingi	Sex	CA, OR, WA	CA	Q. garryana	Quercus	Leaf	Small	13	3304	174	167	7					10	1			34	13		109
112	Andricus mamillaformis		OH	ENM	Q. alba	Quercus	Bud	Small	1	5	0	0	0
9	Andricus nigricens		IA KY OH MO	ENM	Q. bicolor	Quercus	Leaf	Medium	15	942	101	101	0	35	10		4		2	17		27			1											2									1	2
AO	Andricus opertus	Sex	CA, OR, WA, BC	CA	Q. garryana	Quercus	Leaf	Medium	20	5367	1165	1049	116	94			50	74	46			436	211	4	101		25							8
136/143, AP	Andricus parmula	Asex	CA, OR	CA	Q. cornelius-mulleri, Q. berberidifolia, Q. garryana	Quercus	Leaf	Small	12	143	8	7	1	3			1	1																										2
81	Andricus pattoni		KY MO	ENM	Q. stellata	Quercus	Leaf	Medium	4	16	51	51	0	17	2		25	1		4																									2
148, DP	Andricus pedicellatum	Sex	CA, OR, WA	CA	Q. berberidifolia, Q. garryana	Quercus	Leaf	Small	14	400	53	47	6									25	3		19
177	Andricus pilularis		AZ	MCA	Q. gambelii	Quercus	Leaf	Small	1	2	0	0	0
37	Andricus pisiformis	Sex	IA IL TX	ENM	Q. macrocarpa, Q. stellata, Q. alba, Q. bicolor	Quercus	Bud	Small	14	51	63	58	5	52						1			1		2																				2
218	Andricus prescotti		AZ	MCA	Q. grisea	Quercus	Acorn	Small	1	60	4	3	1										1															2
214 / 215	Andricus q-arizonica-woolly-russet-gall (Gallformers)		AZ	MCA	Q. grisea	Quercus	Leaf	Medium	5	160	1	1	0	1
180/190	Andricus q-oblongifolia-woolly-bear-gall (gallformers)		AZ NM	MCA	Q. turbinella	Quercus	Leaf	Medium	6	108	16	11	5	9			2
130, AQ	Andricus quercuscalifornicus	Asex	CA, OR, WA	CA	Q. garryana	Quercus	Stem	Large	17	3350	2266	1914	352	4				62	5	15		1778	2	23	2							3				7								1			12
61	Andricus quercusflocci	Asex	IA OH PA TN	ENM	Q. alba	Quercus	Leaf	Medium	11	45	79	76	3	12	2		1	8	16	24		8	2													2									1
158	Andricus quercusfoliatus		AL, FL	ENM	Q. fusiformis, Q. geminata, Q. virginiana	Virentes	Bud	Medium	4	5000	349	343	6	5	18		146		66			47	43	2														10				3		3
6 / 29	Andricus quercusfrondosus		IA MO KY OH	ENM	Q. macrocarpa, Q. muehlenbergii, Q. bicolor, Q. alba	Quercus	Bud	Medium	27	137	85	85	0	18	8		11	3	3	3		1									16				1	19		1					1
160 / 191	Andricus quercuslanigera	Asex	TX AZ NM	ENM, MCA	Q. virginiana	Virentes	Leaf	Medium	4	206	226	84	142	4	18		14		4			44
10 / 42 / 117	Andricus quercuspetiolicola	Sex	IA PA TX OH	ENM	Q. macrocarpa, Q. prinus, Q. stellata, Q. bicolor, Q. alba	Quercus	Petiole/Leaf	Medium	79	1147	4138	2459	1679		950	726	88	64	339	102	69	2	10	2	2	5								1		8		70			1	2	2		4	12
11	Andricus quercusstrobilanus	Asex	IA IL MO OH	ENM	Q. macrocarpa, Q. bicolor	Quercus	Stem	Medium	16	1045	306	283	23	229			8	11		30													1			1								2	1
40	Andricus quercusutriculus	Sex	IA TX	ENM	Q. stellata, Q. alba	Quercus	Petiole/Leaf	Small	23	362	86	67	19		4			9	2	42		7			1	1																				1
186	Andricus reticulatus		NM	MCA	Q. turbinella	Quercus	Petiole/Leaf	Medium	1	1	0	0	0
67	Andricus robustus		KY MO	ENM	Q. stellata	Quercus	Leaf	Small	4	492	21	21	0	8			2		1	7					3
201	Andricus scutella		AZ	MCA	Q. gambelii	Quercus	Leaf	Small	2	6	0	0	0
226	Andricus spicatus		AZ	MCA	Q. turbinella	Quercus	Stem	Medium	1	15	0	0	0
144	Andricus stellulus		CA	CA	Q. cornelius-mulleri, Q. berberidifolia	Quercus	Leaf	Small	5	15	0	0	0
60	Andricus weldi		IA IL OH	ENM	Q. alba	Quercus	Petiole	Medium	6	128	7	7	0	4	3
229 / 235	Andricus wheeleri		AZ	MCA	Q. grisea, Q. turbinella	Quercus	Stem	Medium	5	46	30	30	0	3				21							1					3																	2
127	Andricus wiltzae		CA	CA	Q. lobata	Quercus	Bud	Medium	1	2	0	0	0
237	Antron plumbeum		AZ	MCA	Q. turbinella	Quercus	Leaf	Medium	1	1	0	0	0
212 / 222/ 223	Atrusca bella	Asex	AZ	MCA	Q. turbinella, Q. grisea	Quercus	Leaf	Medium	10	70	20	11	9	1			1	5					4
169 / 189	Atrusca brevipennata	Asex	AZ NM	MCA	Q. gambelii, Q. turbinella	Quercus	Leaf	Medium	3	53	33	21	12					4				17
204 / 224	Atrusca capronae		AZ	MCA	Q. gambelii	Quercus	Leaf	Medium	6	102	13	13	0					2				10									1
73	Atrusca carolina		KY MI TN	ENM	Q. alba	Quercus	Petiole	Small	4	47	0	0	0
65	Atrusca quercuscentricola	Asex	KY MO	ENM	Q. stellata	Quercus	Leaf	Medium	3	27	9	3	6	1				2
68	Atrusca unica		MO	ENM	Q. stellata	Quercus	Leaf	Medium	1	8	0	0	0
	Bassettia pallida	Asex	FL, TX	ENM	Q. geminata, Q. virginiana	Virentes	Stem	Large	10	500	1162	548	614	1	1		8		23	7	184	152	3	8	52						1		12	5		1		2					1	36	1	50
	Belocnonema treatae	Asex	LA, AL, FL, GA, SC, NC	ENM	Q. virginiana	Virentes	Leaf	Medium	29	31563	8043	5847	2196	960			590	2378	1523	62		5	244	7	21	7		11								8						31
	Belonocnema fossoria	Asex	FL	ENM	Q. geminata	Virentes	Leaf	Medium	9	18954	3592	2118	1474	55			28	743	77	50		1	1027		14	4		2	1		1					7						108
156	Belonocnema kinseyi	Asex	TX, OK	ENM	Q. fusiformis	Virentes	Leaf	Medium	38	82285	16294	11120	5174	8			863	1218	3065	727		939	3802	80	128	16		11								123						140
BMI	Besbicus mirabilis	Asex	OR, WA, BC	CA	Q. garryana	Quercus	Leaf	Large	17	5687	61	59	2	16				5	5	1		5	26				1
146	Burnettweldia plumbella		CA	CA	Q. berberidifolia	Quercus	Bud/Stem	Medium	3	17	1	1	0					1
DW	Burnettweldia washingtonensis	Asex	OR, WA, BC	CA	Q. garryana	Quercus	Stem	Medium	17	2983	228	180	48	6				9	25	4		122	6		7									1
154	Callirhytis attigua		TX	ENM	Q. texana	Lobatae	Petiole/Leaf	Medium	1	141	37	9	28					9
78	Callirhytis balanacea		IA NC	ENM	Q. rubra, Q. imbricaria	Lobatae	Acorn	Small	2	20	2	2	0						2
34	Callirhytis clavula		IA MI KY PA	ENM	Q. alba	Quercus	Stem	Medium	14	71	27	26	1	2	5							1				1										1		1								15
120	Callirhytis elongata		TX	ENM	Q. stellata	Quercus	Stem	Medium	1	7	1	1	0											1
32	Callirhytis excavata		IA OH	ENM	Q. rubra	Lobatae	Stem	Medium	3	20	0	0	0
85	Callirhytis exigua		IA	ENM	Q. alba	Quercus	Flower	Small	1	31	8	2	6									2
13	Callirhytis flavipes		IA IL MO KY MI	ENM	Q. macrocarpa, Q. bicolor	Quercus	Leaf	Large	31	371	315	230	85		146	6	18		21	6	14		5		1													9			1					3
171	Callirhytis frequens		AZ	MCA	Q. gambelii	Quercus	Stem	Large	3	20	7	7	0	1						3	1			1																		1
14	Callirhytis furva		IA, MO, TN, IL, NC	ENM	Q. palustris, Q. rubra, Q. imbricaria	Lobatae	Leaf	Small	12	645	3	3	0		2							1
98	Callirhytis glandulus		IA MI PA	ENM	Q. macrocarpa, Q. alba	Quercus	Acorn	Medium	6	44	2	1	1																																1
230	Callirhytis juvenca		AZ	MCA	Q. turbinella	Quercus	Leaf	Small	2	23	0	0	0
15	Callirhytis lanata		IA MI PA IL NY TX KY	ENM	Q. velutina, Q. rubra, Q. falcata, Q. buckelyi	Lobatae	Leaf	Medium	17	339	41	41	0	2	1			3		12		22														1
164	Callirhytis nigrae		MO	ENM	Q. imbricaria	Lobatae	Leaf	Medium	1	3	0	0	0
104	Callirhytis pigra	Sex	NY TN WI	ENM	Q. velutina, Q. ellipsoidalis, Q. rubra	Lobatae	Leaf	Medium	3	40	56	44	12		7		17		9	11
165	Callirhytis pulchra		MO	ENM	Q. velutina	Lobatae	Flower	Small	1	21	0	0	0
113	Callirhytis q-stellata-pentagonal-cluster (Gallformers)		KY	ENM	Q. stellata	Quercus	Leaf	Small	1	6	1	0	1
159	Callirhytis quercusbatatoides		AL, FL	ENM	Q. fusiformis, Q. geminata, Q. virginiana	Virentes	Stem	Large	4	1000	1101	1101	0	611			203		73	87		56	1	9												3		3				52		1			1	1
70	Callirhytis quercuscornigera	Asex	IA MI MO	ENM	Q. palustris, Q. rubra	Lobatae	Stem	Large	7	168	697	407	290		1		9		103	2		1											3			68		9	42			2		156	10	1
51/121	Callirhytis quercusfutilis	Sex	IA MO NY PA TX WI	ENM	Q. macrocarpa, Q. alba, Q. stellata	Quercus	Leaf	Medium	22	487	278	199	79		69		51	28	16	21		1			1									1				1						4	6
100/101	Callirhytis quercusgemmaria		MI	ENM	Q. rubra	Lobatae	Stem	Small	5	153	74	74	0	45	14		8		2																	4									1
123	Callirhytis quercusoperator	Sex	IA ME	ENM	Q. velutina, Q. rubra	Lobatae	Flower	Large	2	5	551	403	148				23	3	328	33		7	2		5											1					1
69	Callirhytis quercuspunctata	Asex	IA MO	ENM	Q. palustris, Q. rubra	Lobatae	Stem	Large	7	42	351	344	7	27	2				4						5																250	2		47		5	2
102	Callirhytis quercuspunctata	Sex	MI MO	ENM	Q. palustris, Q. rubra	Lobatae	Leaf	Small	8	343	8	8	0		2							3	3
41	Callirhytis quercusventricosa		IA MO	ENM	Q. palustris, Q. imbricaria	Lobatae	Stem	Medium	5	86	144	113	31	62				4																		18				3				26
49	Callirhytis scitula		IA MO NY PA	ENM	Q. velutina, Q. palustris, Q. rubra, Q. imbricaria, Q. coccinea	Lobatae	Petiole/Stem	Large	10	110	498	352	146		229	17	3		25	4	34		3	3	9									2		2		5						1	1	14
39	Callirhytis seminator	Sex	IA MO TN	ENM	Q. alba	Quercus	Bud/Stem	Large	9	36	1209	614	595				8	158	177	259		8			2											1						1
132	Callirhytis sp.		CA	CA	Q. agrifolia	Quercus	Stem		1	2	0	0	0
155	Callirhytis vaccinii		TX	ENM	Q. stellata	Quercus	Leaf	Medium	1	53	28	8	20	8
228	Cynips acraspiformis		AZ	MCA	Q. turbinella	Quercus	Leaf	Medium	3	19	15	10	5									10
219	Cynips arida		AZ	MCA	Q. grisea	Quercus	Leaf	Medium	1	6	15	15	0				1		10	1			1	2
125	Cynips conspicuus	Asex	CA	CA	Q. lobata	Quercus	Petiole/Leaf	Medium	4	71	4	1	3	1
126	Cynips douglasii	Asex	CA	CA	Q. lobata	Quercus	Leaf	Medium	3	131	12	12	0	2			1	3	5	1
135	Cynips multipunctata		CA	CA	Q. douglasii	Quercus	Leaf	Medium	1	3	0	0	0
PB	Cynips q-durata-pink-bow-tie-gall-wasp		OR	CA	Q. garryana	Quercus	Leaf	Small	3	266	2	2	0									2
137-999	Disholcaspis bassetti		IA	ENM	Q. macrocarpa	Quercus	Stem	Medium	1	27	5	5	0						3						2
DC	Disholcaspis canescens	Asex	WA, BC	CA	Q. garryana	Quercus	Bud/Stem	Medium	14	129	17	17	0						13	3		1
157	Disholcaspis cinerosa	Asex	TX	ENM	Q. virginiana	Virentes	Stem	Large	1	65	9	6	3		1				5
217	Disholcaspis edura	Asex	AZ	MCA	Q. grisea	Quercus	Stem	Medium	1	7	3	1	2																													1
145	Disholcaspis eldoradensis		CA	CA	Q. berberidifolia	Quercus	Stem		5	95	88	88	0	7			1	1				76	2													1
107	Disholcaspis globosa		KY TN	ENM	Q. alba	Quercus	Stem	Medium	2	38	1	1	0	1
128, DME	Disholcaspis mellifica/eldoradensis	Asex	CA, OR, WA, BC	CA	Q. berberidifolia, Q. garryana	Quercus	Stem	Medium	25	19860	138	127	11	9			2	2	27	53		1	3		16											12					1				1
227	Disholcaspis pedunculoides		AZ	MCA	Q. turbinella	Quercus	Acorn	Medium	2	26	34	15	19				1		1	13
172	Disholcaspis perniciosa		AZ	MCA	Q. gambelii	Quercus	Stem	Medium	2	98	1	1	0	1
211	Disholcaspis q-turbinella-conical-stem-gall (Gallformers)		AZ	MCA	Q. grisea	Quercus	Stem	Medium	1	1	1	0	1
19	Disholcaspis quercusglobulus	Asex	IA KY MO TN PA TX WI NY NC OH	ENM	Q. prinus, Q. muehlenbergii, Q. prinoides, Q. stellata, Q. bicolor, Q. alba	Quercus	Stem	Medium	73	2008	674	652	22	243			16	119	46	81		23	3	11	6							1	26			57		1				1		5	1	7	5
92	Disholcaspis quercusglobulus	Sex	IA	ENM	Q. alba	Quercus	Bud	Small	1	5	11	11	0									8			3
20	Disholcaspis quercusmamma	Asex	IA OH KY MN MO IL OH IN	ENM	Q. macrocarpa, Q. stellata, Q. alba, Q. bicolor	Quercus	Stem	Medium	47	878	392	361	31	103			3	15	97	26		45	1	2	22					2		5				11		1					1	1	2	6	18
90	Disholcaspis quercusmamma	Sex	IA	ENM	Q. macrocarpa, Q. bicolor	Quercus	Bud	Small	13	139	68	39	29									19	2		18
	Disholcaspis quercusvirens	Asex	FL	ENM	Q. geminata, Q. virginiana	Virentes	Stem	Medium	2	7617	2006	1372	634	266	1		19	4	39	41		10	67	19	903	3
193 / 198	Disholcaspis rubens		NM	MCA	Q. gambelii	Quercus	Stem	Medium	2	4	5	4	1					1				3
DM	Disholcaspis simulata/mamillana		CA, OR, WA, BC	CA	Q. garryana	Quercus	Stem	Medium	20	2472	221	220	1	10			2	56	93	14		21	21	1	2
216	Disholcaspis spissa	Asex	AZ	MCA	Q. grisea	Quercus	Stem	Medium	2	82	12	3	9						3
47	Dryocosmus cinereae		IA MI MO	ENM	Q. velutina, Q. rubra, Q. coccinea, Q. imbricaria, Q. falcata	Lobatae	Leaf	Medium	19	312	146	121	25				14	9	1	1		88	6		2
141	Dryocosmus minusculus		CA	CA	Q. agrifolia	Quercus	Leaf	Small	3	83	32	28	4	21											5						2
87 / 116	Dryocosmus quercusnotha		IA ME TX	ENM	Q. marilandica, Q. palustris, Q. rubra	Lobatae	Leaf	Medium	16	113	52	12	40				3	1		3			2		3
38	Dryocosmus quercuspalustris		IA MO	ENM	Q. velutina, Q. palustris, Q. rubra, Q. coccinea, Q. imbricaria	Lobatae	Leaf	Medium	40	406	240	56	184				6	5	3			27			9																				3	3
59	Kokkocynips imbricariae		IA KY MI NC OH PA TN WI	ENM	Q. velutina, Q. marilandica, Q. ellipsoidalis, Q. rubra, Q. coccinea, Q. falcata	Lobatae	Stem	Medium	17	202	36	26	10	2	2			8	10	1																1						2
93	Kokkocynips rileyi	Asex	IA MI MO OH TN	ENM	Q. velutina, Q. palustris, Q. rubra, Q. imbricaria	Lobatae	Leaf	Small	11	71	8	2	6							2
35	Loxaulus quercusmammula		IA	MCA	Q. alba	Quercus	Stem	Medium	4	34	98	26	72		10		4		9	2																		1
133	Melikaiella flora	Sex	CA	CA	Q. agrifolia	Quercus	Leaf	Medium	2	5	13	13	0									11																2
234	Melikaiella lupana		AZ	MCA	Q. emoryi	Quercus	Leaf	Medium	1	32	9	9	0										6		2																				1
12 / 16	Melikaiella ostensackeni		IA MI MO PA TX WI KY	ENM	Q. velutina, Q. palustris, Q. rubra, Q. marilandica, Q. ellipsoidalis	Lobatae	Leaf	Medium	44	580	4308	1670	2638		688	25	63		224	93	10	405	59		73													2				2		20	5	1
43	Melikaiella tumifica		IA MO PA	ENM	Q. velutina, Q. rubra, Q. coccinea	Lobatae	Petiole/Leaf	Medium	8	32	97	71	26		23	5	2	1	1	10	10		1		2									8				8
232	Neuroterus argentatus		AZ	MCA	Q. turbinella	Quercus	Leaf	Small	1	20	0	0	0
175	Neuroterus clavensis		AZ	MCA	Q. gambelii	Quercus	Stem	Medium	2	12	0	0	0
28	Neuroterus escharensis		IA	ENM	Q. bicolor, Q. alba	Quercus	Bud/Stem	Small	2	3	3	3	0																															3
174 / 203 / 239	Neuroterus lamellae		AZ	MCA	Q. gambelii, Q. turbinella	Quercus	Leaf	Medium	3	28	44	3	41						3
153	Neuroterus laurifoliae		IA	ENM	Q. imbricaria	Lobatae	Leaf	Large	1	27	6	6	0		6
162	Neuroterus niger alimas	Sex	TX	ENM	Q. virginiana	Virentes	Leaf	Small	1	36	25	18	7									18
89	Neuroterus pallidus		IA	ENM	Q. bicolor	Quercus	Flower	Small	8	1537	516	202	314						1			171	1		28																					1
88	Neuroterus q-macrocarpa-flower-swelling-gall (Gallformers)		IA MO TX	ENM	Q. macrocarpa, Q. muehlenbergii, Q. stellata, Q. bicolor, Q. alba	Quercus	Flower	Small	14	199	110	10	100									8														1						1
53	Neuroterus quercusbatatus	Sex	IA	ENM	Q. bicolor	Quercus	Petiole/Stem	Large	3	41	229	185	44		4		13		14	10	91	2												19		17		13					1			1
44 / 118	Neuroterus quercusirregularis		IA MO TX	ENM	Q. muehlenbergii, Q. stellata, Q. alba	Quercus	Leaf	Large	19	167	192	118	74		44		9	9	16	7			16		10											1		5				1
22 / 55	Neuroterus quercusverrucarum	Asex	IA IL OH KY TX	ENM	Q. macrocarpa, Q. bicolor, Q. alba	Quercus	Leaf	Small	9	1524	529	277	252		64		1					210																		1					1
106	Neuroterus rileyi		TN	ENM	Q. muehlenbergii	Quercus	Stem	Medium	1	30	0	0	0
21	Neuroterus saltarius		IA MI MO	ENM	Q. macrocarpa, Q. bicolor	Quercus	Leaf	Small	37	2500	1972	1938	34		1683		12			1		239	3
131, NSA	Neuroterus saltatorius	Asex	CA, OR, WA, BC	CA	Q. garryana	Quercus	Leaf	Small	22	254171	14122	14099	23	4			2		30			8655	3636		1719		52							1
NSG	Neuroterus saltatorius	Sex	CA, OR, WA, BC	CA	Q. garryana	Quercus	Leaf	Small	20	21322	5779	2722	3057	23					2			307	4	1	2385
163	Neuroterus saltatorius texanus	Asex	TX	ENM	Q. virginiana	Virentes	Leaf	Small	1	16	2	0	2
52	Neuroterus tantulus		IA KY MO PA	ENM	Q. stellata, Q. alba	Quercus	Leaf	Small	18	200	238	238	0		190							42			6
72	Neuroterus umbilicatus		KY NC	ENM	Q. alba	Quercus	Leaf	Small	2	5	0	0	0
33	Neuroterus vesicula		IA	ENM	Q. alba	Quercus	Bud	Medium	9	122	107	64	43		1				1																62
181	Neuroterus virgens		AZ	MCA	Q. gambelii	Quercus	Stem	Small	1	1	1	1	0								1
NW	Neuroterus washingtonensis	Sex	CA, OR, WA, BC	CA	Q. garryana	Quercus	Leaf	Medium	20	21384	70435	30973	39462	3228			2175	1113	9934	1605	402	6244	1295	51	1751		2307		1					867
202	Nichollsiella sulcata		NM	MCA	Q. turbinella	Quercus	Petiole	Medium	1	10	0	0	0
23	Philonix nigra	Asex	IA MO KY TN PA OH WI NY NC KS WV	ENM	Q. macrocarpa, Q. muehlenbergii, Q. prinoides, Q.michauxii, Q. bicolor, Q. alba	Quercus	Leaf	Medium	73	1100	196	168	28	85	15		9	35	3	11		7	1	1																					1
184	Phylloteras cupella		NM	MCA	Q. turbinella	Quercus	Leaf	Small	1	3	0	0	0
24	Phylloteras poculum		IA KY WI IL KS	ENM	Q. macrocarpa, Q. prinoides, Q. bicolor, Q. alba	Quercus	Leaf	Small	24	2790	20	20	0	7			6	1		2		2														1							1
96	Phylloteras q-alba-red-margin-spangle		IA	ENM	Q. alba	Quercus	Leaf	Small	1	18	0	0	0
77	Phylloteras q-stellata-spangle-gall		KY MO	ENM	Q. stellata	Quercus	Leaf		2	9	1	1	0				1
82	Phylloteras rubinum		IA	ENM	Q. alba	Quercus	Leaf	Small	1	9	3	3	0		3
25	Phylloteras volutellae		IA IL	ENM	Q. macrocarpa, Q. bicolor	Quercus	Leaf	Small	10	281	10	10	0	6			2					2
64	q-montana-fuzzy-sphere-cluster (Gallformers)		IA IL KY TN	ENM	Q. prinus, Q. alba	Quercus	Leaf	Small	7	154	0	0	0
182 / 231	Sphaeroteras pulchripennis		AZ, NM	MCA	Q. turbinella	Quercus	Leaf	Medium	4	107	1	1	0	1
205	Sphaeroteras pulchripennis (dark brown form)		AZ	MCA	Q. grisea	Quercus	Leaf		1	13	2	2	0	1											1
122	Unknown bent catkin gall (no matches)		IA	ENM	Q. velutina, Q. imbricaria	Lobatae	Flower		2	35	1	0	1
188	Unknown detachable stem gall (no matches)		NM	MCA	Q. turbinella	Quercus	Petiole	Medium	1	1	0	0	0
196	Unknown fuzzy-leaf-gall (no matches - looks like ignotus)		AZ	MCA	Q. gambelii	Quercus	Leaf	Medium	1	10	10	10	0	3								7
103	Unknown leaf gall (no matches)		MO	ENM	Q. alba	Quercus	Leaf		1	4	0	0	0
200	Unknown midrib cluster gall; brown, conical (no matches)		AZ	MCA	Q. gambelii	Quercus	Leaf	Small	1	4	0	0	0
95	Unknown q-alba-hidden-white-bud-gall (Gallformers)	Sex	IA	ENM	Q. alba	Quercus	Bud	Small	10	159	41	19	22									12			7
76	Unknown q-alba-truncate-petiole-cluster (Gallformers)		KY MO	ENM	Q. alba	Quercus	Flower	Small	2	24	0	0	0
195	Unknown q-arizonica-disk-spangle (Gallformers)		AZ	MCA	Q. gambelii	Quercus	Leaf		1	9	0	0	0
179 / 206	Unknown q-gambelii-budding-stem-gall (Gallformers)		AZ	MCA	Q. gambelii, Q. grisea	Quercus	Stem	Medium	2	3	50	47	3	39	3				2	1		1	1
207	Unknown q-grisea-stem-swelling (Gallformers)		AZ	MCA	Q. grisea	Quercus	Stem		1	2	0	0	0
75	Unknown q-imbricaria-horned-bursting-gall (Gallformers)		IL NC	ENM	Q. imbricaria	Lobatae	Stem	Medium	2	115	0	0	0
83	Unknown q-macrocarpa-cells-under-bark (Gallformers)		IL	ENM	Q. macrocarpa	Quercus	Stem		1	5	4	4	0		3																				1
210 / 225	Unknown q-oblongifolia-hairy-fold-gall (Gallformers)		AZ	MCA	Q. grisea, Q. turbinella	Quercus	Leaf	Medium	2	3	0	0	0
233	Unknown q-oblongifolia-leafy-flower-gall (Gallformers)		AZ	MCA	Q. arizonica	Quercus	Bud/Stem	Medium	1	9	0	0	0
197	Unknown q-rugosa-terminal-club		AZ	MCA	Q. gambelii	Quercus	Stem	Medium	1	8	0	0	0
238	Unknown q-turbinella-fuzzy-leaf-gall (Gallformers)		AZ	MCA	Q. turbinella	Quercus	Leaf	Large	1	3	0	0	0
213	Unknown q-turbinella-small-white-spheres (Gallformers)		AZ	MCA	Q. grisea	Quercus	Leaf	Medium	1	18	0	0	0
240	Unknown q-turbinella-thistle-head-bud-gall (Gallformers)		AZ	MCA	Q. turbinella	Quercus	Leaf	Medium	1	4	0	0	0
220	Unknown q-turbinella-wedge-gall (Gallformers)		AZ	MCA	Q. grisea, Q. turbinella	Quercus	Leaf	Small	2	18	1	0	1
54	Unknown spangle - possibly immature K. rileyi		IA MI	ENM	Q. palustris, Q. rubra, Q. falcata	Lobatae	Leaf	Small	3	30	0	0	0
ACG	Unknown species (acorn cup gall) (no matches)		OR	CA	Q. garryana	Quercus	Acorn	Medium	3	42	1	1	0							1
ACO	Unknown species (acorn gall wasp)- similar to C. carmelensis (no matches)		CA, OR	CA	Q. garryana	Quercus	Acorn	Medium	6	61	20	20	0	15			3						2
138-999	Unknown stem gall (no matches)		IA	ENM	Q. macrocarpa	Quercus	Stem	Medium	1	10	9	9	0						7				1		1
138	Xanthoteras clavuloides	Asex	CA	CA	Q. lobata	Quercus	Leaf	Small	1	1	0	0	0
176	Xanthoteras eburneum	Asex	AZ	MCA	Q. gambelii	Quercus	Leaf/Stem	Medium	1	10	0	0	0
199	Xanthoteras eburneum		AZ	MCA	Q. gambelii	Quercus	Leaf		1	63	14	10	4		3		4	2		1
183	Xanthoteras q-oblongifolia-crystalline-tube-gall (Gallformers)		NM	MCA	Q. turbinella	Quercus	Leaf	Medium	1	58	0	0	0
XT	Xanthoteras teres	Asex	OR	CA	Q. garryana	Quercus	Leaf	Small	3	402	4	4	0									2	2
152	Zopheroteras compressum		NY	ENM	Q. rubra	Lobatae	Leaf	Small	3	12	1	1	0		1
27	Zopheroteras guttatum		IA MO PA	ENM	Q. velutina, Q. palustris	Lobatae	Leaf	Small	11	122	19	18	1		14								4
62	Zopheroteras sphaerula		IA MI	ENM	Q. velutina, Q. rubra	Lobatae	Leaf	Small	5	81	19	18	1		18
